# Aryl Hydrocarbon Receptor Suppresses Eosinophilic Esophagitis Responses through OVOL1 and SPINK7

**DOI:** 10.1101/2023.05.17.541192

**Authors:** Nurit P. Azouz, Andrea M. Klingler, Mark Rochman, Misu Paul, Julie M. Caldwell, Michael Brusilovsky, Alexander T. Dwyer, Xiaoting Chen, Daniel Miller, Arthur Lynch, Carmy Forney, Leah C. Kottyan, Matthew T. Weirauch, Marc E. Rothenberg

**Affiliations:** Division of Allergy and Immunology, Cincinnati Children’s Hospital Medical Center, Department of Pediatrics, University of Cincinnati College of Medicine, Cincinnati, Ohio, USA; Department of Pediatrics, University of Cincinnati College of Medicine, Cincinnati, OH, USA; Center for Stem Cell and Organoid Medicine, Cincinnati Children’s Hospital Medical Center, Cincinnati, Ohio, USA; Division of Pediatric General and Thoracic Surgery, Cincinnati Children’s Hospital Medical Center, Cincinnati, Ohio, USA; Center for Autoimmune Genomics and Etiology, Cincinnati Children’s Hospital Medical Center, University of Cincinnati College of Medicine, Cincinnati, Ohio, USA; Divisions of Human Genetics, Biomedical Informatics, and Developmental Biology, Cincinnati Children’s Hospital Medical Center, University of Cincinnati College of Medicine, Cincinnati, Ohio, USA

**Keywords:** eosinophilic esophagitis (EoE), aryl hydrocarbon receptor (AHR), ovo like transcriptional repressor 1 (OVOL1), interleukin-13 (IL-13), calpain-14

## Abstract

Eosinophilic esophagitis (EoE) is a type 2 allergic disease characterized by esophageal inflammation and epithelial cell dysfunction. Acquired loss of the anti-serine protease of kazal type 7 (SPINK7) in the squamous epithelium of the esophagus has a causal role in EoE pathogenesis. Yet there is a limited understanding of the factors that regulate its expression and responsiveness to inflammatory stimuli. Herein, we identified the transcription factor, ovo like transcriptional repressor 1 (OVOL1) as an esophageal selective gene product that regulates SPINK7 promoter activity. Overexpression of *OVOL1* increased *SPINK7* expression, whereas, its depletion decreased *SPINK7* expression, impaired epithelial barrier and increased production of the pro-atopy cytokine thymic stromal lymphopoietin (TSLP). Mechanistically, ligands of AHR induced nuclear translocation of OVOL1 which in turn promoted epithelial cell differentiation, barrier function and *SPINK7* expression. Interleukin (IL)-4 and IL-13 abolished AHR ligand-induced OVOL1 nuclear translocation. Stimulation with IL-13 abrogated the nuclear translocation of OVOL1 and promoted enhanced degradation of OVOL1 protein. This effect of IL-13 was dependent on the esophageal specific cysteine protease calpain-14. Translational studies demonstrated loss of OVOL1 protein expression in patients with EoE. In summary, AHR mediates its action via OVOL1-induced SPINK7 transcription, and IL-4 and IL-13 repress this pathway in EoE. As such, activation of the AHR pathway is a potential intervention strategy for reversing EoE.

**Graphical abstract:** 

**The influence of the exposome on regulatory networks in EoE pathogenesis.**

AHR is activated and influenced by diet nutrients, environmental toxicants, microbiome composition, tryptophan metabolites, and drugs. When AHR is activated, it promotes translocation of OVOL1 to the nucleus, which in turn promotes expression of epithelial genes including *SPINK7*. SPINK7 expression promotes epithelial differentiation, barrier function, decreased proteolytic activity, and decreased TSLP production. IL-4 and IL-13 inhibit OVOL1 nuclear translocation and therefore, repress *SPINK7* expression. IL-13–stimulated *CAPN14* expression decreases OVOL1 protein expression and *SPINK7* transcription.
