## Supplemental Table 1 for "Aryl Hydrocarbon Receptor Suppresses Eosinophilic Esophagitis Responses through OVOL1 and SPINK7"

### Sheet: Sheet1
Table 1. List of candidate transcription factors (TFs) that may regulates SPINK7 expression
TFs predicted to bind to the first kb of SPINK7 promoter	TFs that are dysregulated in EoE	TFs that are induced during differentiation	Esophageal specific genes
PRDM1	+	+	+
BARX2	+	+	+
OVOL1	-	+	+
PAX9	-	+	+
PITX1	-	+	+
POU2F3	-	-	+
SOX21	-	-	+
NKX6-1	-	-	+
TP63	-	-	+
FOXE1	+	-	-
RARB	+	-	-
NFE2L3	+	-	-
HLF	+	-	-
EGR1	+	-	-
VDR	+	-	-
ATF3	+	-	-
PRRX1	+	-	-
ARNTL	+	-	-
GATA2	+	-	-
SMAD1	+	-	-
NFKB2	+	-	-
TEAD4	+	-	-
RFX5	+	-	-
NFE2L1	+	-	-
TCF4	+	-	-
ETS2	+	-	-
MYB	+	-	-
MEIS1	+	-	-
BCL11B	+	-	-
ZNF589	+	-	-
NR2C1	+	-	-
PPARG	+	-	-
HES2	+	-	-
TFAP2B	+	-	-
MAFF	+	-	-
NR1D1	+	-	-
