## Supplemental Table 2 for "Aryl Hydrocarbon Receptor Suppresses Eosinophilic Esophagitis Responses through OVOL1 and SPINK7"

### Sheet: Sheet1
Supplementary Table 2. AHR Transcriptome
Gene name	Fold change (FICZ vs Control)	P-value	FDR p-value
SCO2_2	74.5561	4.62269e-05	0.00343304
IL1R2	37.7655	8.79297e-14	5.69385e-11
CYP1A1	29.5349	0	0
CYP1B1	28.1856	0	0
CSF3	24.8666	0	0
DOK7	17.1835	0.00416655	0.11256
TBC1D3G	16.5686	0.0113201	0.22034
ESM1	13.606	0.000627349	0.0281635
TBC1D3	13.4433	0.0187901	0.297647
SPRR2F	12.4247	7.33499e-05	0.00497592
INE2	12.0582	0.0149372	0.258875
PLAT	11.984	1.45597e-07	2.85436e-05
LINC01127	11.9772	0.0117266	0.224941
KCTD14	11.6974	0.0160829	0.268496
RTEL1-TNFRSF6B	11.6055	0.019137	0.301134
HSD11B1	11.2572	0.00436552	0.115969
TMC1	11.1896	0.00035135	0.0176244
KCNN4	10.9775	4.88916e-07	7.79675e-05
CRCT1	10.9769	0	0
SPRR2G	10.7772	2.22045e-16	2.4973e-13
KCTD4	10.7435	0.0197645	0.306481
HMCN1	10.6024	0.018054	0.289181
IL13RA2	10.4554	1.1046e-10	3.93405e-08
CEACAM6	10.2762	1.04738e-12	5.20501e-10
GDA	10.2272	3.69992e-06	0.000429694
LINC01589	10.0462	0.0301545	0.385573
SPAG5-AS1	9.2407	0.0362393	0.419046
NLRC4	9.23038	0.0268923	0.366891
LINC00976	9.21129	0.0336451	0.404593
EML2-AS1	9.18322	0.0303177	0.386131
SPACA4	9.1634	0.0327752	0.399713
LINC02454	9.11496	1.08196e-06	0.000153115
LINC01747	9.0365	0.0376425	0.429004
ICAM2	9.02644	0.0344193	0.408708
IL24	8.99973	3.89355e-13	2.18951e-10
DKK2	8.39319	0.00127344	0.046676
AKAP12	8.38609	2.82219e-13	1.6752e-10
GCKR	8.20297	0.00972276	0.199316
CDSN	8.0762	1.95966e-05	0.00171623
TMPRSS11E	7.89661	5.13296e-08	1.19224e-05
SOX11	7.866	0.0499729	0.488282
CFAP58-AS1	7.861	0.0420871	0.451159
RELL2	7.85953	0.0494786	0.48582
SPP1	7.85894	0.0354688	0.413721
C10orf25	7.85838	0.0384211	0.433028
COL28A1	7.85826	0.0383398	0.432568
BBOX1-AS1	7.85812	0.0380211	0.431075
TLDC2	7.85807	0.0365383	0.421848
C15orf54	7.85796	0.0397132	0.43963
ATP11A	7.82352	0.0462884	0.468785
CHST6	7.82069	0.0127678	0.235813
CYP1B1-AS1	7.82025	0.0453388	0.465362
RNF212B	7.80157	0.0458106	0.466239
MMP10	7.78842	5.73213e-08	1.26278e-05
LRRC38	7.7553	0.0142659	0.25215
FA2H	7.65181	0.00568409	0.140258
ADAM8	7.58509	0	0
LINC01940	7.47476	0.0105172	0.208673
DHRS9	7.43387	8.18323e-12	3.80147e-09
CYP1A2	7.16157	0.000264808	0.0142178
SDR9C7	7.12771	0.000737784	0.0310349
C15orf48	6.79082	1.77636e-14	1.30893e-11
IVL	6.75562	0	0
PLXND1	6.70642	0.0139219	0.248951
DNAJC6	6.70567	0.0184387	0.293385
PLAUR	6.64397	1.96499e-11	8.56938e-09
ALDH1A3	6.58135	0	0
GSTM1	6.55869	0.000141199	0.00872047
LINC00908	6.25803	0.00930284	0.194513
PI3	6.22823	0	0
S100A7	6.1766	6.32664e-11	2.41418e-08
PLA2G2F	6.14034	0.00617406	0.147936
LINC00704	6.1115	1.70036e-09	5.04653e-07
CDC42EP2	6.05963	3.33067e-16	3.55865e-13
HCAR3	5.98292	0.00394737	0.10856
SLFNL1	5.93811	0.0329851	0.400488
CADPS	5.93732	0.0237669	0.343159
LCE3E	5.889	5.51904e-10	1.81441e-07
INSC	5.75524	2.66117e-05	0.00221464
LINC01869	5.73057	0.0420855	0.451159
GPAT3	5.59157	7.28446e-11	2.68382e-08
LYPD5	5.51217	1.54876e-13	9.45585e-11
SLC5A1	5.48237	1.65625e-10	5.61784e-08
HSD17B2	5.43681	8.69305e-14	5.69385e-11
CALB2	5.39136	0.0223892	0.329955
DUSP6	5.3904	0	0
MYEOV	5.31919	0.0110042	0.215733
STX16-NPEPL1	5.29152	0.0203859	0.311384
PTGS2	5.26426	0	0
KCNE5	5.19109	0.0180574	0.289181
ST8SIA4	5.18423	0.0285756	0.3774
FUT6	5.16926	0.0416596	0.449155
LINC02029	5.16249	0.00250595	0.0769377
ADAD2	5.15184	0.03704	0.425095
FOSL1	5.12062	0	0
ENPP1	5.11216	0.0338417	0.406076
RAB4B	5.01855	0.0097565	0.199509
CCDC85B	4.99261	5.69489e-05	0.0040296
ADAMTS6	4.96752	5.90639e-14	4.07141e-11
FNDC11	4.96645	0.00229216	0.0718197
ITGB7	4.81457	2.69246e-11	1.12814e-08
MMP9	4.7313	2.55334e-07	4.4846e-05
PLA2G3	4.69126	0.00788052	0.175782
PCDH10	4.68914	0.0432478	0.455424
NES	4.65676	0.0314272	0.392959
TGM3	4.62335	0.000143025	0.00874217
IL1B	4.61947	0	0
NLRP3	4.57826	0.0272535	0.36902
TFPI2	4.57118	0	0
MT2A	4.535	1.68754e-14	1.30893e-11
DUSP4	4.52041	5.87518e-08	1.27375e-05
IL23A	4.48428	0.00445916	0.117304
SPRR1A	4.40816	0.00855943	0.185692
B3GNT3	4.40805	3.83584e-06	0.000438332
FAM53A	4.38457	0.0220986	0.328163
CXCL8	4.37867	0.0323895	0.399713
COL8A2	4.36095	0.0291639	0.380566
TRIM36	4.36091	0.0342964	0.40829
NFYC-AS1	4.35743	0.0292354	0.380566
C6orf15	4.3392	0.00393082	0.108384
KRT23	4.3155	3.33823e-11	1.37182e-08
WFDC12	4.29851	1.47354e-07	2.86255e-05
PTOV1-AS1	4.28632	0.0297786	0.382646
IL36G	4.28424	7.81966e-06	0.000803358
FGF2	4.27219	0.032586	0.399713
TMEM132B	4.26053	0.0041823	0.112843
DKK1	4.23127	0.00592591	0.143572
CLCA1	4.21521	0.0173543	0.28201
CARD11	4.2152	0.015646	0.265139
ANGPTL4	4.20927	1.81293e-06	0.000234791
SLC6A14	4.18204	1.54571e-05	0.00142372
CLDN4	4.17006	7.15891e-11	2.68382e-08
TGM2	4.12917	5.75072e-06	0.000626975
SPINK6	4.12582	1.05838e-06	0.000150777
PAPPA-AS1	4.12348	0.0486212	0.481905
NKX2-8	4.12329	0.0490952	0.48324
C1QTNF3	4.12325	0.0453229	0.465362
PRDM8	4.1149	0.00107779	0.0418235
SH2D2A	4.11292	1.35011e-09	4.12151e-07
MRGPRX3	4.10219	0.0108472	0.213241
IQCD	4.0419	0.0106964	0.211249
IL1RL1	3.99689	0.000176935	0.0103872
IER3	3.9863	1.74305e-14	1.30893e-11
SHC4	3.97602	0.0287903	0.378597
PIP5K1B	3.97586	0.0346376	0.409819
IGF2BP2-AS1	3.97546	0.0286763	0.378202
SMIM5	3.96727	7.58561e-05	0.00509739
GGN	3.95235	0.0417972	0.449957
SLC26A9	3.94519	0.0291802	0.380566
HTR1D	3.92218	0.00201816	0.0653426
PPP2R5B	3.9184	0.0473503	0.473038
GDNF	3.90154	0.0311665	0.391878
PKIB	3.89095	4.52137e-07	7.43208e-05
LCE3D	3.88984	9.89783e-06	0.000983752
TEK	3.8844	0.0209034	0.317247
DUSP2	3.8786	0.0277915	0.37071
ATP1A1-AS1	3.84038	0.0174438	0.282605
TNFRSF6B	3.83007	1.3054e-07	2.58908e-05
CAMK1	3.79464	0.00734915	0.167782
HSH2D	3.78123	0.0296109	0.381806
CCL20	3.77998	0.00253437	0.0775048
PADI1	3.76665	2.81739e-06	0.00033823
CNFN	3.75583	2.42987e-11	1.03848e-08
MMP1	3.74241	0.00109162	0.0421062
SPRR2A	3.73694	0	0
GJB4	3.7271	1.59903e-05	0.00145402
CXCL1	3.71093	0.0003542	0.0176843
MAL	3.68999	0.00194814	0.0637515
NFATC2	3.6754	0.000366419	0.018125
SERPINB2	3.67247	5.34197e-09	1.44497e-06
IRAK2	3.66899	7.01618e-06	0.00073136
TGM5	3.66375	0.0295855	0.381806
KLRC1	3.65093	0.0177727	0.285983
NCCRP1	3.63898	4.44443e-05	0.00338727
B4GALNT3	3.63811	0.00135116	0.048526
SPRR2D	3.61649	1.23235e-14	1.01285e-11
TIPARP	3.61073	2.73614e-12	1.32883e-09
ZBED2	3.5944	0	0
ETV5	3.58972	7.89779e-12	3.7504e-09
RN7SL452P	3.5676	0.0496035	0.486228
DUSP5	3.56455	4.10504e-08	9.74674e-06
LINC01719	3.56326	0.0114625	0.221865
MYCBPAP	3.55677	0.00133538	0.048526
CYP2D7	3.55344	0.0376045	0.429004
RN7SL636P	3.5529	0.0410539	0.445773
PPP5D1	3.54331	0.0274411	0.36955
CALHM2	3.53781	0.0355988	0.414754
FUT3	3.52394	6.10849e-06	0.000659254
IRAK3	3.51818	0.00454579	0.118897
SCG5	3.51398	2.66812e-08	6.47897e-06
ZFP57	3.50052	0.0023843	0.0742603
IL1A	3.48339	2.63123e-14	1.87422e-11
DLC1	3.46415	1.52896e-07	2.94346e-05
CYP27B1	3.44654	0.000562439	0.0256811
EREG	3.42165	3.45168e-13	1.99349e-10
TGFA	3.39305	8.43769e-15	7.2122e-12
DPF3	3.38642	0.0451109	0.464566
GSDMA	3.37282	0.000196701	0.011179
SYN1	3.35368	0.0105816	0.209562
SLC52A3	3.35256	0.00345392	0.0984091
SPRR2B	3.33851	0.00929772	0.194513
ZBED8	3.33457	0.0192527	0.301598
TTC9	3.32807	1.02402e-08	2.54446e-06
F3	3.30647	4.16597e-09	1.15614e-06
AZIN2	3.29631	0.0309669	0.39139
NAV3	3.27163	2.46599e-07	4.39891e-05
CYB5R2	3.27019	8.52761e-05	0.00567684
PTPRC	3.26499	0.0337061	0.405098
TOMM40L	3.26402	0.0119487	0.227366
TMTC1	3.24668	0.015679	0.265488
ABALON	3.23133	0.00507772	0.129174
SPRR2E	3.18944	4.18439e-11	1.65585e-08
MAFF	3.18869	7.69607e-13	3.91565e-10
PLA2G4E	3.16535	8.28897e-08	1.73654e-05
SEMA7A	3.15156	0.000202167	0.0113687
SMTN	3.1388	2.42545e-06	0.000299593
SLCO4A1	3.13502	0.0257184	0.359187
KALRN	3.13041	0.000539495	0.0250075
SERPINB1	3.12911	2.33147e-15	2.2646e-12
TMEM86A	3.127	0.0260651	0.361091
TRAF3IP3	3.11867	0.00441736	0.116681
DPH1	3.11268	0.0241777	0.347681
DLX2	3.10352	0.000828354	0.0340406
LINC02509	3.0995	0.0246762	0.350957
MUC16	3.08186	0.00799106	0.177506
TNIP3	3.07257	0.00453559	0.118897
SERPINB9	3.07231	5.12981e-07	8.06021e-05
SPRY2	3.07223	0.0348448	0.411096
PPT2-EGFL8	3.06515	0.00644587	0.152538
TSPAN12	3.06009	0.0311964	0.391878
FNDC4	3.05758	2.30815e-07	4.25198e-05
TRPM1	3.02609	0.00975039	0.199509
MARCH4	3.01874	0.00848437	0.184814
P2RY6	3.00599	0.00533844	0.133736
IL32	2.99883	0.00124872	0.0461415
DLX3	2.98096	6.49281e-07	9.98164e-05
ELF3	2.97297	0.000165967	0.00987894
GCOM1	2.96613	0.0294129	0.381386
MUC1	2.96312	0.000703729	0.0301967
CAMK2B	2.96146	0.000181521	0.0105693
CYP4F11	2.96122	0.0038564	0.106936
PHF1	2.95558	0.00743006	0.169267
G0S2	2.93973	0.00294244	0.087329
TNFAIP8L3	2.93869	0.00025009	0.0134954
C1QL3	2.93691	0.0425544	0.452411
FAM173B	2.90497	0.00319549	0.0932847
TAGLN	2.89531	0.0454425	0.465362
ATP6V1C2	2.88975	5.79513e-05	0.004087
SERPINB10	2.87912	0.0117038	0.224707
STEAP4	2.87554	0.0174967	0.283247
NT5E	2.85332	4.08122e-06	0.000461437
FFAR2	2.84367	0.00239684	0.074337
VNN1	2.84187	0.000342303	0.0172924
PIM1	2.84124	0.00206325	0.0662005
CXCL11	2.83359	0.011244	0.219428
MYOSLID	2.81999	0.000345178	0.0173557
APOM	2.81645	0.00503986	0.128516
EPGN	2.81587	5.93792e-05	0.00416024
ZNF624	2.78799	0.0137437	0.246591
TMEM200A	2.7876	0.0421589	0.451159
PGBD5	2.78368	0.0273837	0.36955
KRT34	2.76339	4.91543e-05	0.00358491
PTHLH	2.75657	1.25473e-07	2.55356e-05
KRT33B	2.75589	0.0448224	0.464063
HBEGF	2.75518	1.11022e-16	1.31802e-13
APOBEC3A	2.75318	0.0116659	0.22418
MARS2	2.72969	0.0254402	0.356342
C1QTNF1	2.72689	0.00125534	0.0462505
HMGA2	2.72376	6.50919e-10	2.1075e-07
BCAR3	2.71696	8.61258e-06	0.000876391
KLK13	2.70556	0.027515	0.370024
ODC1	2.69844	5.05288e-07	7.99816e-05
IL36RN	2.68596	1.43796e-05	0.00134182
SH3TC2	2.67771	0.00134906	0.048526
ANTXR2	2.67723	4.10321e-09	1.1537e-06
KRTAP2-3	2.66293	0.0223858	0.329955
CYP4V2	2.65379	0.0158708	0.266246
CLCF1	2.6458	0.012463	0.233412
RAC2	2.64155	2.36037e-05	0.00202565
CLIP2	2.61826	0.0487426	0.482437
ZNF165	2.61754	0.0212121	0.319888
LINC00707	2.61307	1.91322e-05	0.00169641
MFNG	2.60483	0.0175429	0.28378
KCNMB3	2.60335	0.011332	0.22034
SLC2A3	2.60088	2.1425e-09	6.27165e-07
EXOC6	2.59318	0.0214808	0.32167
NR2E3	2.59142	0.0423388	0.451691
LINC00911	2.58762	0.0228732	0.335009
SLC46A3	2.58628	1.50307e-05	0.00139648
SPHK1	2.57366	2.9208e-05	0.00237318
EGR1	2.5657	1.72899e-07	3.26963e-05
EDNRA	2.56167	0.0025095	0.0769377
SGK494	2.55851	0.0161457	0.269335
ID1	2.55588	0.000193468	0.0110837
FAM167A	2.55234	0.000400532	0.0193642
ADGRF1	2.54865	1.59839e-10	5.50903e-08
RHOU	2.53631	0.0275564	0.370115
KLK12	2.53481	0.000226075	0.0124832
RNASE7	2.52336	0.000567905	0.0258326
PLA2G4E-AS1	2.52288	0.00883471	0.188981
INHBA	2.51628	6.95539e-10	2.21835e-07
S100A9	2.50642	1.39806e-10	4.89755e-08
PAXBP1-AS1	2.49672	0.0285343	0.377087
MARCKSL1	2.4932	0.000216006	0.0119892
DSCAM	2.48994	0.000106617	0.00688308
GUCY1A3	2.48929	2.27627e-05	0.00196136
S100A12	2.48269	3.24341e-06	0.000382919
ASAP2	2.4792	1.9764e-06	0.000252896
UCA1_1	2.47608	0.00989906	0.201844
TRIB1	2.47162	4.4345e-07	7.3458e-05
FOS	2.45764	0.00359552	0.1019
FAM107B	2.45577	7.08433e-13	3.69232e-10
TPCN1	2.44378	1.21261e-06	0.000168262
TIMP1	2.42232	5.80304e-09	1.53093e-06
RAB11FIP1	2.41948	1.00944e-05	0.000998648
HCAR2	2.41911	1.58923e-05	0.00145129
SUN3	2.41596	0.0272797	0.36902
SLITRK6	2.41295	0.00337947	0.0971635
THBS1	2.4052	8.45221e-07	0.000127194
LDLR	2.39985	5.47551e-08	1.24475e-05
NFKB2	2.39434	0.0136661	0.245818
FGFBP1	2.39314	7.65855e-08	1.62035e-05
PPP1R15A	2.39222	1.08498e-07	2.25096e-05
MAGEE1	2.38895	0.0191858	0.301262
XDH	2.38631	1.18293e-05	0.00115425
SLC45A4	2.38392	0.000277052	0.0147639
SLC37A1	2.37344	0.0159125	0.266273
SLC20A1	2.37301	6.08957e-13	3.2532e-10
RFLNB	2.35661	6.51146e-06	0.000690846
ETV4	2.35112	0.000158732	0.00947469
TMPRSS11B	2.34809	0.000730856	0.0308649
BCL2L1	2.33811	3.21514e-05	0.0025732
LCN2	2.33323	0.000196258	0.011179
VSIG10L	2.32494	0.00211013	0.0675022
DCUN1D3	2.31862	1.36083e-06	0.000181167
LAMB3	2.30934	1.34842e-06	0.000181167
SLC44A3	2.30502	0.0158135	0.265869
EIF5A2	2.30443	0.000117374	0.00748704
FOXD1-AS1	2.30211	4.24216e-06	0.000474611
LRP8	2.29787	2.68423e-05	0.00221464
C1orf74	2.29515	1.20777e-06	0.000168262
FADD	2.29068	0.0132497	0.241375
LIPH	2.28836	3.32761e-05	0.00264341
SMCR8	2.28757	0.0271639	0.36902
SPINK7	2.28469	0.00547817	0.135962
TMPRSS11D	2.28146	0.0251346	0.353124
ITPR3	2.28092	0.00138944	0.0496504
ARHGDIB	2.27902	2.53747e-06	0.000309847
L3HYPDH	2.27395	0.0430575	0.454593
PTAFR	2.27252	0.000181045	0.0105693
CYSRT1	2.26676	1.02182e-05	0.00100623
GRK5	2.26124	0.000662426	0.0293203
CREB5	2.25116	0.00196718	0.064178
ETS1	2.24635	2.41379e-07	4.37121e-05
EPS8L1	2.24323	3.55489e-05	0.00278377
LRAT	2.23459	0.0478706	0.476463
FARP1	2.23354	0.0196372	0.305184
LIPE-AS1	2.23319	0.0241422	0.347519
TMEM45B	2.2317	1.25091e-06	0.000172457
GUCY1B3	2.20923	0.000722692	0.0307022
CD276	2.20446	0.00440534	0.116507
PRDM1	2.19355	4.56784e-06	0.000505752
CGN	2.18172	0.000677566	0.0296274
FAM214B	2.18124	0.00445239	0.117304
LAMA2	2.17903	0.0456108	0.465362
TNFAIP3	2.1778	1.72681e-05	0.00156357
PITPNC1	2.17488	0.00254543	0.0775939
RAB17	2.17341	0.000682655	0.0296497
ST3GAL5	2.16806	0.0272471	0.36902
LAMC2	2.16328	5.64149e-08	1.25576e-05
KRT80	2.14563	1.23242e-05	0.00118629
OSMR	2.14482	0.00863351	0.18673
TSPAN1	2.13745	0.00118199	0.0446252
KIAA1549L	2.13577	0.00382874	0.106532
TLNRD1	2.13449	0.00576238	0.141211
TSC22D2	2.12843	2.05773e-06	0.000261736
TNFRSF12A	2.12147	0.0272145	0.36902
MSN	2.12079	9.06067e-06	0.000917618
C20orf197	2.11296	0.0132401	0.241375
KRT9	2.11169	0.0103146	0.206565
TUBA1A	2.10097	6.56264e-05	0.00452377
TMEM110	2.09629	0.0365408	0.421848
HOPX	2.09275	0.000700623	0.030124
LIPG	2.08309	0.00424876	0.11406
FLNB	2.08177	7.66295e-07	0.000116135
ZDHHC2	2.07797	0.00780271	0.174738
FGF5	2.07386	0.0301689	0.385573
UGCG	2.07329	2.40981e-06	0.000299391
CCDC71L	2.07265	0.000334483	0.0170239
JPH2	2.07225	0.0333996	0.403421
WIPF1	2.07115	0.0165039	0.272544
GPRC5A	2.0698	0.00517032	0.131061
LINC02081	2.06333	0.0316116	0.394572
HS3ST1	2.06094	0.000191227	0.0109847
FAM83A-AS1	2.05971	0.0164009	0.27195
PAPSS2	2.05661	0.0141519	0.251411
ACTB	2.05513	7.36995e-05	0.00498381
FCMR	2.05193	0.0397191	0.43963
SH3KBP1	2.05111	6.3336e-07	9.80745e-05
ENDOU	2.04375	0.0497005	0.486955
ITGA2	2.03976	1.26943e-05	0.00121101
SULT2B1	2.0394	0.000786134	0.032556
PPARD	2.03568	0.00521948	0.131838
UPP1	2.02959	6.37653e-05	0.00442403
SPRY4-IT1	2.02895	0.0115559	0.222868
TUBB3	2.02851	3.5564e-05	0.00278377
DAB2	2.02491	0.000288664	0.0151674
SFTA1P	2.0249	0.020494	0.312812
PTPRE	2.02478	2.20977e-07	4.10613e-05
LHX1	2.02373	0.00353238	0.100244
FOXD1	2.0219	0.0166452	0.274242
FERMT1	2.01751	1.77497e-07	3.32713e-05
TNF	2.01636	0.0191867	0.301262
CORO1A	2.01302	0.0276887	0.37071
SLIT2	2.01271	0.0386713	0.434695
PRSS22	2.00805	0.0162147	0.270064
ITGA1	2.00774	0.00217166	0.069263
RAPGEF3	2.00745	0.0342271	0.40805
FAM72C	2.00598	0.0387405	0.434792
DCBLD2	2.00528	2.08551e-05	0.00181899
MNT	2.0047	0.000568175	0.0258326
PLCB1	-2.00207	0.0104311	0.207544
CBR1	-2.00745	3.47597e-08	8.34585e-06
MFSD13A	-2.01791	0.035472	0.413721
PAXIP1-AS1	-2.02078	0.00582227	0.141986
SESN3	-2.0208	2.56035e-07	4.4846e-05
EPPK1	-2.02214	5.38255e-05	0.00384681
PUS10	-2.02434	0.00598022	0.144724
AHR	-2.02817	5.04079e-05	0.00363975
SMIM11A	-2.03268	0.0103223	0.206565
PPP2R2C	-2.03381	0.0324784	0.399713
GSDMB	-2.0345	0.0100727	0.20396
FAM227B	-2.03614	0.0290448	0.380539
ZNF33B	-2.03855	6.54882e-05	0.00452377
PPARGC1B	-2.04238	0.00201445	0.0653426
MST1	-2.04292	0.00342567	0.0977399
ICOSLG	-2.0434	0.00145765	0.0508961
EPSTI1	-2.0438	8.70347e-07	0.000130059
PLEKHF2	-2.04868	0.00272323	0.0818463
RAB20	-2.05282	0.0245193	0.349768
FAXDC2	-2.05931	0.0356935	0.415433
CASC10	-2.06288	0.0468098	0.470251
DHRS3	-2.07061	0.00091686	0.0368971
ZNF34	-2.07084	0.0209541	0.317684
SCPEP1	-2.07186	7.52406e-05	0.00507197
BCL6	-2.07361	0.000112123	0.00721672
PEX11G	-2.0786	0.0164425	0.27195
HS3ST3A1	-2.07907	0.0139807	0.249377
SLC27A5	-2.08182	0.00413936	0.112109
TMUB1	-2.08227	0.0245061	0.349768
KITLG	-2.08524	0.00089512	0.0360902
KLHL13	-2.08998	0.00125022	0.0461415
HMGN5	-2.09331	0.00171958	0.0579586
LINC00702	-2.09659	0.00189757	0.0624796
ANKRD16	-2.09996	0.0124213	0.232834
SBF2-AS1	-2.10106	0.0279036	0.371741
DEPDC7	-2.10639	0.00914424	0.192957
SLIT3	-2.1097	0.0277759	0.37071
WDR62	-2.1097	0.0315977	0.394572
P2RY1	-2.11266	5.61995e-05	0.00398979
PRX	-2.11443	0.0250508	0.353107
CD14	-2.1147	0.00116105	0.0440455
ADM	-2.12626	1.92648e-05	0.00169706
PRRG4	-2.12956	1.58452e-07	3.02317e-05
MCOLN3	-2.13033	0.000892147	0.0360902
FAM212B	-2.13806	0.0016468	0.0560358
SYNGR1	-2.13959	0.0415898	0.449155
SAC3D1	-2.14022	1.54496e-05	0.00142372
DIS3L	-2.14156	0.0181369	0.289868
FAM46A	-2.1432	4.77974e-07	7.73775e-05
SLC9A9	-2.14434	0.000372724	0.0182677
TNFSF13B	-2.15237	0.0342066	0.40805
EPCAM	-2.15241	0.0456211	0.465362
ASS1	-2.15611	0.000292331	0.0151854
TRIM29	-2.15792	6.93627e-06	0.000726574
SAMD12	-2.15794	0.036054	0.417808
BST2	-2.16191	0.000986882	0.0388374
CYP2C18	-2.16487	0.00771143	0.173824
USH1G	-2.17308	0.000759852	0.0317755
MYLK-AS1	-2.17409	0.00613216	0.147399
PPP1R3C	-2.17926	0.0214632	0.32167
FZD2	-2.18148	0.035154	0.412338
SHISA4	-2.18154	0.0433535	0.455916
ARL4A	-2.18443	3.98476e-09	1.13534e-06
EPHX2	-2.18473	4.45422e-05	0.00338727
ZNF703	-2.18677	0.000345181	0.0173557
RAD51B	-2.18772	0.0100993	0.203982
LINC01410	-2.18914	0.032437	0.399713
RGMA	-2.2112	0.000650026	0.0289988
MYLIP	-2.2121	0.00579691	0.141895
MIR200CHG	-2.21646	1.36818e-05	0.00128231
IL6R	-2.21711	0.000125586	0.00791636
ACPP	-2.21878	0.014341	0.252621
LINC00504	-2.22203	0.0326591	0.399713
ZNF572	-2.22792	0.0452202	0.464964
ZFP37	-2.22889	0.0121223	0.229038
FEM1A	-2.22965	0.0393811	0.438793
GBP2	-2.23109	0.00635957	0.15083
ARHGEF19	-2.23195	0.000118128	0.00751273
EPB41L1	-2.23385	0.0415864	0.449155
CYB5RL	-2.2352	0.0324435	0.399713
FLJ37035	-2.23886	0.0232336	0.338295
MYCL	-2.24357	4.94497e-05	0.00359419
HDAC11	-2.24638	1.78049e-05	0.00159863
EVPLL	-2.25428	0.00542047	0.135
C5orf56	-2.25758	0.00100567	0.0395038
LINC00294	-2.25847	0.0106652	0.210828
CCDC80	-2.25927	1.26744e-07	2.55509e-05
FAM181B	-2.26074	0.0171105	0.279771
ZNF605	-2.26465	3.97623e-05	0.00307855
FGFR3	-2.26606	5.30139e-08	1.21812e-05
MORN3	-2.26949	0.0236912	0.342296
ASAP3	-2.27088	0.000358404	0.0178525
KTN1-AS1	-2.27179	0.0277237	0.37071
HOXC11	-2.27226	0.0352868	0.412948
RASSF4	-2.27408	0.00879546	0.188895
AATK	-2.28408	0.00803669	0.177965
SLITRK5	-2.29893	0.0276276	0.37071
LRP5L	-2.30263	0.0141535	0.251411
GABARAPL1	-2.30283	4.62687e-05	0.00343304
TMEM220	-2.30423	0.0195583	0.304179
PPP1R37	-2.30614	0.0212924	0.320195
ETNK2	-2.32087	1.34968e-06	0.000181167
KLHDC8B	-2.32207	4.7233e-08	1.10915e-05
MINCR	-2.32323	0.000352752	0.0176533
ARHGAP24	-2.32568	0.0113274	0.22034
NINJ1	-2.34211	6.62534e-05	0.00455231
GGT1	-2.34281	0.0234155	0.339473
ANKRD65	-2.34653	4.84347e-05	0.00354452
MYO3B	-2.35862	0.00177611	0.0594886
FAM198B-AS1	-2.35941	0.0247947	0.351585
CCDC121	-2.36251	0.0266994	0.365744
BICDL1	-2.36703	0.00855103	0.185692
TSHZ2	-2.36737	7.15971e-06	0.000739111
RGPD5	-2.36935	0.0152877	0.261347
LINC01239	-2.37588	0.00392737	0.108384
CHI3L2	-2.38077	0.0135481	0.244311
RAB7B	-2.38753	5.54747e-08	1.24783e-05
CKB	-2.38917	6.38156e-09	1.66302e-06
PIK3R3	-2.39103	5.9352e-06	0.000643803
NMU	-2.39117	0.00263961	0.079782
LINC01089	-2.39277	0.000555056	0.0255395
CA11	-2.39573	7.74564e-05	0.00518861
FAM157C	-2.39867	0.021545	0.322048
ABI3BP	-2.40821	0.000599774	0.0270392
PRSS23	-2.40909	1.30854e-07	2.58908e-05
H19	-2.42138	4.08951e-07	6.85378e-05
ADGRL3	-2.46458	0.0348791	0.411096
FAM13A-AS1	-2.47034	0.00723641	0.166095
TIMP3	-2.47722	1.32179e-06	0.000179907
OLFML2A	-2.48256	0.00289195	0.0861775
MRAS	-2.49332	0.000838632	0.0343968
PIGZ	-2.5059	0.0105967	0.209668
MIRLET7DHG	-2.50754	0.0043662	0.115969
MAB21L3	-2.50972	0.000759761	0.0317755
SSBP2	-2.50996	9.67108e-06	0.000970241
SEMA6D	-2.51573	0.0382887	0.432568
LRRK2	-2.52145	0.0357521	0.415662
JAG2	-2.52179	7.1566e-07	0.000109235
WWOX	-2.52707	0.00422291	0.1136
RAMP1	-2.53029	0.0185519	0.294747
SOX12	-2.53605	4.35831e-06	0.000485066
FKBP7	-2.53926	0.0498503	0.487752
ATP6V0E2	-2.54374	0.0053613	0.133995
PROCA1	-2.54598	0.00582742	0.141986
SLC16A14	-2.54919	0.0172505	0.28069
RHBDL1	-2.55308	0.000286388	0.0151123
NAIP	-2.56677	0.00271597	0.081743
HCFC1R1	-2.5863	4.2974e-09	1.17732e-06
SLC16A12	-2.58657	0.00154802	0.0534406
DHRS4	-2.58778	3.27712e-06	0.000384774
ZNF597	-2.59021	0.00660632	0.155132
LYPD6B	-2.59465	0.00020103	0.0113646
BHLHE41	-2.60385	0.00052613	0.0244943
CEL	-2.60799	0.0248798	0.352091
TCEANC	-2.61298	0.00778076	0.174624
KLHL4	-2.62152	0.01857	0.294816
LINC02001	-2.62624	0.0233053	0.338783
GAMT	-2.62711	5.53864e-05	0.00394517
RABL2A	-2.63153	0.00134969	0.048526
ACE2	-2.63618	0.00209051	0.0669748
ZNF658	-2.64665	6.161e-05	0.00428842
GCSAM	-2.64666	0.00408063	0.11094
C17orf99	-2.64939	0.0466999	0.469645
BLNK	-2.65537	0.00031638	0.0162128
C11orf52	-2.6575	0.000452168	0.0215198
RETREG1	-2.66662	0.0103203	0.206565
CPA4	-2.67926	2.58881e-07	4.49758e-05
FAM131C	-2.6837	0.0401251	0.44084
PLD6	-2.68571	0.0393921	0.438793
C3orf18	-2.69986	0.0485509	0.481431
EDN2	-2.7094	0.00700307	0.162309
ZNF488	-2.70944	0.000733075	0.0308976
NPL	-2.72214	0.0012368	0.0458839
ARHGEF19-AS1	-2.73245	0.0301664	0.385573
TBXAS1	-2.73863	0.00531438	0.13329
PBX1	-2.74026	3.98285e-09	1.13534e-06
PRICKLE1	-2.74228	4.41796e-05	0.00338377
FHIT	-2.75161	0.0171253	0.279778
C10orf99	-2.75686	3.37337e-05	0.00266984
EFS	-2.7582	0.00399041	0.109097
DAPK2	-2.76136	5.35137e-05	0.00383736
PARP10	-2.7615	0.0338715	0.406076
ECM2	-2.76543	4.75412e-05	0.00350313
CLCN4	-2.77109	0.00373722	0.104393
TYMSOS	-2.77189	1.46249e-06	0.000192914
DANT2	-2.77683	0.0495552	0.486201
CRYAB	-2.78053	4.83613e-13	2.64983e-10
ZNF10	-2.7816	0.0390355	0.437185
DIP2C	-2.78334	0.0161627	0.269408
FYB1	-2.80287	0.0259627	0.360258
NEURL1B	-2.81982	8.38504e-09	2.15879e-06
IFI44L	-2.82144	1.06357e-11	4.83563e-09
RP1	-2.82805	0.0437242	0.458163
DGUOK-AS1	-2.84308	0.0068754	0.160059
RARRES3	-2.84975	0.0024218	0.0747855
TRAPPC6A	-2.86319	1.77484e-05	0.00159863
LINC00839	-2.86591	0.0454839	0.465362
RUNDC3B	-2.87428	0.0434229	0.456421
PLA2G10	-2.8774	0.0188564	0.298476
NEFL	-2.8846	1.13995e-11	5.07494e-09
ADH7	-2.88585	0.000278531	0.0148058
GPC2	-2.90012	0.0103267	0.206565
ABCA13	-2.91825	0.00723598	0.166095
SLC52A1	-2.92281	0.0352787	0.412948
AATBC	-2.92621	0.0435708	0.457163
ABCB6	-2.9285	0.001904	0.0625947
SSPN	-2.92974	0.00115982	0.0440455
TSPAN10	-2.93283	0.000637435	0.0285563
AKR1B10	-2.94269	0.00455343	0.118951
FAM111A-DT	-2.95012	0.00137242	0.0492069
ST8SIA1	-2.9558	0.00938923	0.195696
SEMA3G	-2.96442	0.0292433	0.380566
ARSI	-2.99213	1.25556e-05	0.00120314
DLEU2L	-3.00675	0.00877784	0.188718
EPHX1	-3.01011	0.0308688	0.39101
TLN2	-3.0236	0.000710978	0.0303251
FBXL8	-3.0424	0.0387115	0.434696
LIPF	-3.05461	0.03129	0.392392
DSG1-AS1	-3.05503	0.00972842	0.199316
MATN2	-3.06115	0.00585915	0.142283
SYNPO2	-3.06123	0.0112557	0.219455
TTC28	-3.06489	0.00575582	0.141211
IFIT1	-3.07126	4.66283e-06	0.000513608
FLT3LG	-3.0716	0.0257554	0.359247
FILIP1L	-3.07764	3.7618e-11	1.51672e-08
PSPN	-3.09058	0.000149313	0.00906441
BANK1	-3.09214	0.0357376	0.415662
EPHA4	-3.09757	6.48944e-06	0.000690846
TP73	-3.09757	1.81091e-05	0.00161914
IGFBP3	-3.11248	1.85164e-06	0.00023836
NUPR1	-3.12561	5.90114e-08	1.27375e-05
GPC6	-3.12592	0.000959728	0.038262
BX088651.4	-3.13455	0.0177408	0.2859
TGFB2	-3.15081	0.0114335	0.221507
MELTF-AS1	-3.15406	0.0333649	0.403266
P4HTM	-3.16303	0.000187948	0.0108548
ALOX12-AS1	-3.18029	0.0115339	0.222646
CD177	-3.1825	0.0411478	0.446537
MYOM2	-3.20141	0.0383343	0.432568
PLSCR4	-3.21226	0.034655	0.409819
ZSCAN31	-3.22818	4.56023e-07	7.43874e-05
LYNX1	-3.23254	0.00956213	0.197614
MAF	-3.23542	8.55022e-09	2.17511e-06
SERPINF1	-3.23727	7.32341e-05	0.00497592
HIST1H2AG	-3.25486	0.00648272	0.153071
Z84485.1	-3.27622	0.0483888	0.480047
TNNI2	-3.28058	8.38239e-10	2.63417e-07
ASCL2	-3.29935	0.00562248	0.138927
CYP4B1	-3.30319	0.0372599	0.426463
F8	-3.30832	0.00749288	0.170457
GPX2	-3.31223	3.59337e-06	0.0004196
APTR	-3.32013	0.0398336	0.440126
SYT8	-3.32067	5.68878e-09	1.51955e-06
COQ8A	-3.32479	0.00105445	0.0411178
GAL3ST4	-3.33052	3.80811e-06	0.000437502
ENO3	-3.33449	0.0121586	0.229191
PEG10	-3.35551	0.00164372	0.0560203
ZNF429	-3.38162	0.0142404	0.25215
LFNG	-3.40652	0.000925306	0.0370973
SLC47A2	-3.41186	0.00837048	0.182893
MRVI1-AS1	-3.42275	0.0390562	0.437188
LINC01451	-3.43297	0.000448082	0.0213793
TP53AIP1	-3.45659	8.30833e-11	3.00917e-08
SOX2	-3.45981	4.86618e-07	7.79675e-05
PPP1R26-AS1	-3.47042	0.0299718	0.383973
FAM198B	-3.49735	2.67537e-05	0.00221464
CLDND2	-3.51878	5.8198e-05	0.00409089
IGFL3	-3.52371	0.0397228	0.43963
C1QTNF2	-3.54902	0.0463333	0.468796
LRP1	-3.55969	0.00373634	0.104393
DNAAF3	-3.56184	0.000602498	0.0271048
KLRC2	-3.5752	0.0370784	0.425158
L3MBTL1	-3.58627	0.0180662	0.289181
KRT15	-3.60689	2.66454e-15	2.37244e-12
CYP4F12	-3.63103	0.00943256	0.196131
PLEKHG6	-3.64931	0.0295197	0.381806
CYP39A1	-3.66043	0.00399241	0.109097
PRODH	-3.71135	2.62505e-07	4.52377e-05
NR2F2-AS1	-3.71224	0.000303557	0.0156306
SMC2-AS1	-3.7477	0.0167374	0.274913
HS3ST6	-3.77143	0.006126	0.147399
RIBC1	-3.77409	0.0426075	0.452749
PALMD	-3.80218	1.44329e-15	1.46865e-12
DPP4	-3.81724	0.000384	0.0187774
TAF1A-AS1	-3.81992	0.0164197	0.27195
KANK4	-3.8341	1.36497e-06	0.000181167
TCEA3	-3.83637	1.01287e-06	0.000146243
ZNF610	-3.83848	0.0403606	0.44229
CHADL	-3.84147	0.00302095	0.0890411
GRAMD4	-3.84835	0.0293742	0.381115
UNC5B-AS1	-3.86581	1.00852e-06	0.000146243
MXRA5	-3.87929	8.76859e-07	0.000130122
MISP3	-3.88668	0.0402345	0.441361
DUSP13	-3.91062	0.000276204	0.0147555
C4orf47	-3.93782	0.0336445	0.404593
TFF1	-3.95795	0.012657	0.235525
Z83847.1	-3.95924	0.0244217	0.349542
EPHB6	-3.96186	0.000462533	0.0219154
KLRG2	-3.98486	1.49138e-06	0.000195517
CDH19	-4.06079	0.0348976	0.411096
CAMTA1-IT1	-4.0678	0.0493398	0.485201
ANK1	-4.16396	0.00716226	0.165281
KRT1	-4.16875	0.0107938	0.212779
CCDC3	-4.19003	0.0158114	0.265869
CAMKK1	-4.22684	0.0090326	0.191708
LMNTD2	-4.24372	0.0443788	0.462492
FBXO32	-4.27831	1.14575e-13	7.20104e-11
FLJ21408	-4.2786	0.00227819	0.071592
DNASE1L3	-4.32723	0.00380023	0.105876
KATNAL2	-4.34306	0.0176163	0.284537
KRT4	-4.3441	4.26326e-11	1.65639e-08
POSTN	-4.34627	0.0209993	0.317802
RASL11B	-4.37003	0.0123476	0.231656
SERPINA3	-4.37216	2.32064e-06	0.000289998
TMEM63C	-4.39188	0.00104289	0.0407412
TMCC2	-4.41205	0.000368208	0.0181714
CERS4	-4.42645	0.00111773	0.0429584
PARD3B	-4.42742	2.5071e-06	0.000307898
SOX6	-4.44943	0	0
AQP8	-4.46623	0.0328774	0.399862
MESP2	-4.54025	0.00757863	0.171818
WNT4	-4.5945	1.22504e-09	3.79391e-07
DGCR6	-4.7199	1.38172e-09	4.15857e-07
SHROOM4	-4.73671	0.0164936	0.272544
METTL7A	-4.78346	9.33434e-05	0.00611858
SULT1A1	-4.80054	0.0339481	0.406076
E2F2	-4.81085	4.14988e-06	0.000466731
FAM156B	-4.83228	0.0473369	0.473038
GKAP1	-4.8416	0.000340687	0.0172515
PPP1R3E	-4.87109	1.58488e-05	0.00145129
ETV7	-4.99503	0.00586255	0.142283
B4GALNT2	-5.07509	0.00123125	0.0457576
LGALS9C	-5.07809	1.22332e-05	0.00118286
PXN-AS1	-5.09972	0.0408649	0.444322
USP2	-5.14326	0.000116135	0.00743022
SCN2B	-5.1567	0.00162695	0.0555372
SYCE3	-5.1863	0.0274011	0.36955
SH2D3C	-5.27727	0.00678801	0.158701
SMPDL3B	-5.30551	0.0151006	0.26065
PGA3	-5.32731	8.80025e-05	0.00580409
AGR2	-5.38302	0.00248318	0.0763498
CRACR2B	-5.39437	0.0477691	0.475887
GPR1	-5.41312	9.25372e-07	0.00013544
ACSS1	-5.45885	1.1645e-07	2.39271e-05
SNHG22	-5.47912	0.0230299	0.336842
EGFL6	-5.50382	0.00883484	0.188981
SERPINI1	-5.58924	0.0487701	0.482485
CSPG4	-5.69202	0.000573828	0.0259874
NPIPB11	-5.72312	0.0478715	0.476463
CHN1	-5.72588	0.00438052	0.116138
LUARIS	-5.83196	0.00118867	0.0447983
RNF215	-5.866	0.0460125	0.467542
ACKR3	-5.87575	0.0126991	0.235562
KLHDC1	-5.98797	0.0041902	0.112914
PGC	-6.03803	4.62099e-05	0.00343304
DMGDH	-6.05773	0.034602	0.409819
LINC00640	-6.19036	0.0366886	0.422413
RBM5-AS1	-6.25381	0.0172502	0.28069
LGALS7B	-6.36037	2.47026e-07	4.39891e-05
GKN2	-6.36273	0.0455434	0.465362
TSPAN8	-6.38865	0.0293216	0.380895
FP236315.3	-6.38868	0.0265686	0.36464
KIAA1614	-6.42744	0.049425	0.485816
APOBEC3D	-6.53846	0.00717941	0.165498
SPON2	-6.58383	2.17176e-05	0.00187888
NKD1	-6.60629	0.0351214	0.412338
GIF	-6.638	0.0424666	0.452197
LCE1B	-6.6407	0.00222883	0.0703515
SLA2	-6.66155	0.032601	0.399713
MAP7D2	-6.69053	0.00970041	0.199316
PCSK1	-6.70846	0.0250065	0.353062
ANKRD30A	-6.73893	0.0275346	0.370055
PPP2R2B	-6.76942	0.025919	0.36012
TMEM105	-6.80479	0.0328412	0.399713
PAMR1	-6.88808	0.000440531	0.021107
RDH16	-6.91572	0.00554468	0.137294
GJA5	-7.35373	0.0200063	0.307565
LPCAT3	-7.45243	0.0125369	0.234147
WNT10A	-7.48189	2.44249e-15	2.26929e-12
PGA5	-7.67204	0.000208299	0.0116218
RASD2	-7.69491	0.000680755	0.0296274
IFITM10	-7.7674	0.0181498	0.289868
RTN4RL1	-7.89121	0.0180652	0.289181
HSD17B3	-7.9574	0.000150487	0.00910403
SPTBN5	-8.03598	0.00150696	0.0523614
ITGA9-AS1	-8.04614	0.0118603	0.226086
DSC1	-8.09747	4.7508e-05	0.00350313
GSTM2	-8.22293	6.13918e-07	9.57578e-05
FSTL4	-8.27147	0.0134971	0.243598
KCNJ5	-8.42871	0.000120994	0.00767218
FGF1	-8.47421	2.95664e-06	0.000352964
MYCBP2-AS1	-8.65141	0.00372007	0.104193
SOX9-AS1	-9.0413	0.0075822	0.171818
SELENBP1	-10.9132	3.84725e-05	0.00298952
RNF217-AS1	-10.9906	0.00426914	0.114463
CLGN	-11.1982	8.50963e-05	0.00567684
HSPB3	-11.3623	6.16032e-05	0.00428842
APOL4	-11.8877	0.0480667	0.477516
FMO1	-12.0257	0.0429622	0.454247
ARHGAP6	-12.0506	0.0449534	0.464063
PDE6A	-12.2261	0.00281899	0.0841325
CXCL14	-12.4623	0	0
C5orf66-AS1	-12.8296	0.0445768	0.463435
HLF	-13.2429	0.0409412	0.444775
TEAD2	-13.5161	0.0374098	0.427492
TPPP3	-13.9035	0.00220601	0.070045
FOXP2	-14.4714	0.0320251	0.397181
KCNE2	-15.0112	0.0307847	0.390177
ANKRD20A4	-15.0452	0.0291717	0.380566
JMJD1C-AS1	-15.1429	0.0320754	0.397344
LSP1	-15.1804	0.0289064	0.379657
PPP1R3G	-15.2593	0.0319106	0.396295
ST8SIA5	-15.3398	0.0311236	0.391684
CLDN8	-15.4237	0.0314577	0.393111
CCK	-15.5164	0.0291497	0.380566
ZFP91-CNTF	-16.3833	0.040016	0.440547
HDHD5-AS1	-16.7166	0.0267549	0.365817
LINC02303	-16.7495	0.0205246	0.313055
RAB26	-16.992	0.000490867	0.0230535
ATP4A	-17.93	0.0265117	0.364114
DLG2	-19.7495	0.0166296	0.274242
